# Neuropsychiatric mutations delineate functional brain connectivity dimensions contributing to autism and schizophrenia

**DOI:** 10.1101/862615

**Authors:** Clara Moreau, Sebastian Urchs, Kumar Kuldeep, Pierre Orban, Catherine Schramm, Guillaume Dumas, Aurélie Labbe, Guillaume Huguet, Elise Douard, Pierre-Olivier Quirion, Amy Lin, Leila Kushan, Stephanie Grot, David Luck, Adrianna Mendrek, Stephane Potvin, Emmanuel Stip, Thomas Bourgeron, Alan C. Evans, Carrie E. Bearden, Pierre Bellec, Sebastien Jacquemont, Simons Variation in Individuals Project Consortium

**Author notes:** Shared 1st authorship (Clara Moreau, Sebastian Urchs). Shared senior authorship (Carrie E. Bearden, Pierre Bellec, Sebastien Jacquemont).

## Abstract

16p11.2 and 22q11.2 Copy Number Variants (CNVs) confer high risk for Autism Spectrum Disorder (ASD), schizophrenia (SZ), and Attention-Deficit-Hyperactivity-Disorder (ADHD), but their impact on functional connectivity (FC) remains unclear.

We analyzed resting-state functional magnetic resonance imaging data from 101 CNV carriers, 755 individuals with idiopathic ASD, SZ, or ADHD and 1,072 controls. We used CNV FC-signatures to identify dimensions contributing to complex idiopathic conditions.

CNVs had large mirror effects on FC at the global and regional level. Thalamus, somatomotor, and posterior insula regions played a critical role in dysconnectivity shared across deletions, duplications, idiopathic ASD, SZ but not ADHD. Individuals with higher similarity to deletion FC-signatures exhibited worse cognitive and behavioral symptoms. Deletion similarities identified at the connectivity level could be related to the redundant associations observed genome-wide between gene expression spatial patterns and FC-signatures. Results may explain why many CNVs affect a similar range of neuropsychiatric symptoms.
