## Supplemental table 2 for "Neuropsychiatric mutations delineate functional brain connectivity dimensions contributing to autism and schizophrenia"

### Sheet: 16pDelASD
	Table S2.1 Difference in individual similarity with 16p11.2 deletion FC-signature in individuals with idiopathic autism and controls
U	p_value	median_Autism	median_Control	rank_biserial_correlation	q_value	node_name
20996	0.00017631	0.0525164	-0.0281516	0.202431	0.0112777	putamen
24917	0.321811	0.0100541	0.00577428	0.0534853	0.61814	post. insula v.
25832	0.728838	0.0152529	0.0139143	0.0187274	0.865062	cereb vermis
21996	0.00231259	0.043633	-0.0217278	0.164444	0.0296012	thalamus
24376	0.170202	-0.00517954	0.000650146	-0.0740361	0.453873	cereb viiiab
25737	0.679209	0.0129372	0.0293313	-0.0223362	0.852341	cereb i-v
23807	0.0763822	0.0249988	-0.0163524	0.0956505	0.271581	ant. cingulate ctx d.
26219	0.940802	0.00815322	-0.0118984	-0.00402659	0.940802	caudate nucleus head, nucleus accumbens
25237	0.443977	-0.00788067	-0.00952901	-0.0413295	0.660804	temporal pole
25955	0.794793	0.0127294	0.000705345	-0.0140551	0.867847	dorsomedial PFC ctx post.
24251	0.144416	0.0344597	-0.0293707	0.0787844	0.440125	cereb crus-II R
26005	0.82206	-0.00949866	-0.00595102	0.0121557	0.867847	cereb crus-I
24810	0.286396	-0.0284957	0.0113506	-0.0575499	0.61814	L inf. frontal sulcus
21795	0.00143099	0.051373	0.0141144	0.17208	0.0228958	somatomot. net. ventrolat.
23945	0.0939468	-0.023415	0.0322549	-0.0904084	0.316452	cereb viib
24780	0.276958	-0.00511819	0.00485074	0.0586895	0.61814	fusiform gyr. medial
21248	0.000352428	0.0615417	-0.0521782	0.192858	0.0112777	caudate nucleus
23267	0.031383	0.0373686	-0.00411336	0.116163	0.182592	post. insula d.
25135	0.402428	-0.0142885	-0.00185016	-0.0452042	0.643885	post. cingulate ctx, precuneus
26138	0.895556	0.00533636	-0.00529985	0.00710351	0.909771	L inf. parietal lobule
23562	0.0518315	0.0164207	-0.0130478	0.104957	0.207326	post. cingulate ctx d.
23348	0.0361563	-0.0430299	0.0134175	-0.113086	0.189709	inf. temporal gyr.
25408	0.518845	0.00137305	0.00525172	-0.0348338	0.697278	supramarginal gyr.
24849	0.298987	0.00209872	-0.00879084	0.0560684	0.61814	mid. temporal gyr. ant.
25889	0.759186	-0.00436927	0.0240672	-0.0165622	0.867641	amygdala, hippocampus
23685	0.063176	-0.00887819	0.0193856	-0.100285	0.237839	frontal eye field
25387	0.509312	-0.00428503	0.0235381	-0.0356315	0.697278	visual net. mediod.
24318	0.157838	-0.0181817	-0.0173892	-0.0762393	0.453873	occipitotemporal gyr. lat.
25196	0.426989	-0.00305506	-0.00964518	0.042887	0.660804	cereb vi
25485	0.55457	-0.00103878	0.000829161	-0.0319088	0.724336	post. visual net. medial
23500	0.0467926	0.0283369	-0.00680168	0.107312	0.199648	R inf. parietal lobule
25071	0.377592	-0.00617246	0.0131482	-0.0476353	0.635944	inf. marginal sulcus
25881	0.754903	-0.0103701	-0.00337081	-0.0168661	0.867641	medial visual net. post.
22107	0.00299054	0.0817218	-0.0241198	0.160228	0.0318991	perigenual ant. cingulate ctx
25417	0.522959	0.00474833	0.00546035	0.0344919	0.697278	medial visual net. ant.
24765	0.27232	-0.0191894	0.0118316	-0.0592593	0.61814	ant. insula v., peri insular sulcus
25974	0.805127	0.00478361	0.00518253	-0.0133333	0.867847	precuneus d.
25051	0.370029	0.0221344	0.00320594	0.0483951	0.635944	lat. visual net. ant.
25232	0.441885	0.000454093	-0.0299101	0.0415195	0.660804	R mid. frontal gyr. post.
26039	0.840727	0.00345236	0.016835	-0.0108642	0.867847	fusiform gyr. lat.
23477	0.0450313	-0.0186586	0.0300141	-0.108186	0.199648	orbitofrontal ctx
25100	0.388727	-0.00466722	-0.00248321	-0.0465337	0.637911	v. medial PFC ctx
24584	0.220522	-0.0160573	0.0385483	-0.0661349	0.564535	post. visual net. lat.
25373	0.503009	0.0247966	0.00559895	0.0361633	0.697278	cereb crus-II L
23385	0.0385347	0.0706856	0.0534453	0.111681	0.189709	somatomot. net. medial
22855	0.0145985	0.0645166	0.00163954	0.131814	0.116788	auditory net.
25773	0.697866	0.0153997	0.0404013	0.0209687	0.858912	postcentral sulcus
26012	0.825895	0.00267937	0.000959753	0.0118898	0.867847	cereb ix
22978	0.0184923	0.0163249	-0.0239043	0.127142	0.118575	R intraparietal sulcus, pars orbitalis
25834	0.729896	0.0228339	0.0030648	0.0186515	0.865062	ventrolat. PFC ctx
21511	0.00070344	0.0278091	-0.0397058	0.182868	0.0150067	ant. insula d.
22701	0.0107541	0.0291837	-0.0367442	0.137664	0.0983228	dorsomedial PFC ctx ant.
24936	0.328387	0.00534225	0.00622943	0.0527635	0.61814	mid. frontal gyr. ant.
22979	0.0185274	-0.0434555	0.0348255	-0.127104	0.118575	R inf. frontal sulcus
25058	0.372665	-0.012231	0.0192058	-0.0481292	0.635944	frontal pole lat.
24088	0.115423	0.072288	0.0464387	0.0849763	0.369354	somatomot. net. dorsolat.
25676	0.648044	0.00344607	0.0392904	-0.0246534	0.829497	d. visual stream
24357	0.166074	-0.0376243	0.0116349	-0.0747578	0.453873	parieto occipital sulcus
25338	0.487431	0.00501357	0.0410906	-0.0374929	0.697278	lat. visual net. post.
24993	0.348632	-0.0309285	0.0119172	-0.0505983	0.635944	presupplementary mot. ctx
24886	0.311269	0.0118136	-0.0244302	0.0546629	0.61814	sup. frontal gyr. ant.
26032	0.836876	0.0154517	0.0257093	0.0111301	0.867847	sup. parietal lobule
24907	0.318385	0.00814385	0.0458228	-0.0538651	0.61814	L intraparietal sulcus, mid. frontal gyr. post.
24741	0.265009	0.0112755	-0.0195658	0.0601709	0.61814	mid. temporal gyr. post.

### Sheet: 22qDelASD
	Table S2.2 Difference in individual similarity with 22q11.2 deletion FC-signature in individuals with idiopathic autism and controls
U	p_value	median_Autism	median_Control	rank_biserial_correlation	q_value	node_name
22959	0.017837	0.0758399	0.00126683	0.127863	0.0951308	putamen
25558	0.589513	0.000544091	0.00917099	-0.0291358	0.739782	post. insula v.
25730	0.675603	-0.00887511	0.0202955	-0.0226021	0.800715	cereb vermis
21878	0.00174864	0.0936174	-0.000481706	0.168927	0.0191498	thalamus
23794	0.0748756	0.0349925	-0.0174277	0.0961443	0.210921	cereb viiiab
25871	0.74956	-0.00515715	-0.00363419	0.017246	0.824105	cereb i-v
25082	0.381792	0.0111696	-0.00592887	0.0472175	0.498667	ant. cingulate ctx d.
24302	0.15455	0.0327024	-0.0105	0.0768471	0.319071	caudate nucleus head, nucleus accumbens
20323	2.39503e-05	0.0358893	-0.0595382	0.227996	0.00123324	temporal pole
25631	0.625439	0.00327223	-0.012468	0.0263628	0.769771	dorsomedial PFC ctx post.
23403	0.039739	0.0267706	-0.0261437	0.110997	0.158956	cereb crus-II R
24576	0.218408	0.00705874	-0.0160026	0.0664387	0.366691	cereb crus-I
25857	0.742099	-0.0296319	0.00331999	-0.0177778	0.824105	L inf. frontal sulcus
23047	0.0210526	0.0504793	0.000112727	0.12452	0.103643	somatomot. net. ventrolat.
24595	0.223452	0.0057569	-0.0168364	0.065717	0.366691	cereb viib
24864	0.303926	-0.0326713	-0.00303275	-0.0554986	0.456222	fusiform gyr. medial
26254	0.960421	0.021248	0.0220765	0.00269706	0.975666	caudate nucleus
24162	0.127962	0.00937279	-0.0375491	0.0821652	0.292484	post. insula d.
21384	0.000505867	0.0338065	-0.0312187	0.187692	0.00809387	post. cingulate ctx, precuneus
25805	0.714606	-0.0151982	0.0154265	-0.0197531	0.816692	L inf. parietal lobule
22697	0.0106675	0.0276278	-0.0238799	0.137816	0.0758577	post. cingulate ctx d.
24806	0.285126	-0.00639841	-0.0071605	0.0577018	0.445074	inf. temporal gyr.
26321	0.998034	-0.00937596	0.00785291	-0.000151947	0.998034	supramarginal gyr.
24209	0.13646	0.0231103	-0.0177087	0.0803799	0.301152	mid. temporal gyr. ant.
23802	0.0757998	0.0234935	-0.0129377	0.0958405	0.210921	amygdala, hippocampus
25779	0.700994	0.000829106	-0.00022203	-0.0207407	0.815702	frontal eye field
24339	0.162234	-0.0281552	0.0478372	-0.0754416	0.320794	visual net. mediod.
23870	0.0840369	0.0243385	0.00350683	0.0932574	0.215134	occipitotemporal gyr. lat.
22806	0.013261	0.0221325	-0.00213292	0.133675	0.0793114	cereb vi
25672	0.646021	0.0075544	0.00901205	0.0248053	0.780101	post. visual net. medial
24437	0.183975	0.0189701	0.00439674	0.0717189	0.336411	R inf. parietal lobule
24767	0.272935	-0.00897202	0.0126208	-0.0591833	0.436696	inf. marginal sulcus
24142	0.124473	-0.0301474	0.0214597	-0.082925	0.292484	medial visual net. post.
20477	3.85387e-05	0.0523648	-0.0418263	0.222146	0.00123324	perigenual ant. cingulate ctx
26067	0.856168	-0.00691663	-0.00245273	-0.00980057	0.898274	medial visual net. ant.
24469	0.191522	0.0223594	-0.0172641	0.0705033	0.340483	ant. insula v., peri insular sulcus
24912	0.320095	0.00393832	0.0151967	-0.0536752	0.456222	precuneus d.
24501	0.199294	-0.00928873	0.0181364	-0.0692877	0.344724	lat. visual net. ant.
23862	0.0830317	0.00740893	-0.0230947	0.0935613	0.215134	R mid. frontal gyr. post.
25890	0.759722	-0.0064697	0.00824257	-0.0165242	0.824105	fusiform gyr. lat.
22552	0.00791974	0.0401267	-0.0158391	0.143324	0.067718	orbitofrontal ctx
21360	0.000474908	0.0214888	-0.0498728	0.188604	0.00809387	v. medial PFC ctx
24884	0.310596	-0.0229463	0.0131121	-0.0547388	0.456222	post. visual net. lat.
21889	0.0017953	0.0566302	-0.029374	0.168509	0.0191498	cereb crus-II L
23384	0.0384687	0.0571594	-0.00628026	0.111719	0.158956	somatomot. net. medial
23523	0.0486116	0.0248331	0.0176616	0.106439	0.181593	auditory net.
23391	0.0389326	0.0424739	-0.00206182	0.111453	0.158956	postcentral sulcus
23746	0.069522	0.0393787	-0.0135374	0.0979677	0.210921	cereb ix
24377	0.170422	0.00771664	-0.0154539	0.0739981	0.320794	R intraparietal sulcus, pars orbitalis
24373	0.169545	0.019781	-0.017089	0.07415	0.320794	ventrolat. PFC ctx
24914	0.320781	0.00651386	-0.000747549	0.0535992	0.456222	ant. insula d.
23749	0.0698471	0.0138924	-0.0234881	0.0978538	0.210921	dorsomedial PFC ctx ant.
22584	0.00846475	0.0339232	-0.0455698	0.142108	0.067718	mid. frontal gyr. ant.
22820	0.0136316	-0.0395004	0.0280518	-0.133143	0.0793114	R inf. frontal sulcus
23553	0.051073	0.0172009	-0.00741471	0.105299	0.181593	frontal pole lat.
23762	0.0712705	0.0406042	0.0076095	0.0973599	0.210921	somatomot. net. dorsolat.
23951	0.0947785	-0.0340417	0.019229	-0.0901804	0.233301	d. visual stream
25034	0.363674	0.00969119	-0.00842637	0.0490408	0.498667	parieto occipital sulcus
25080	0.381026	0.0116601	-0.0279733	0.0472934	0.498667	lat. visual net. post.
26042	0.842378	-0.0243421	-0.00555646	0.0107502	0.898274	presupplementary mot. ctx
24244	0.143066	0.0197237	-0.00870472	0.0790503	0.305207	sup. frontal gyr. ant.
26126	0.888878	0.0263452	0.0300065	-0.00755935	0.917551	sup. parietal lobule
25069	0.376831	0.00569199	-0.00440041	0.0477113	0.498667	L intraparietal sulcus, mid. frontal gyr. post.
25265	0.455797	0.00796188	0.00604304	0.0402659	0.583421	mid. temporal gyr. post.

### Sheet: 16pDelSZ
	Table S2.3 Difference in individual similarity with 16p11.2 deletion FC-signature in individuals with idiopathic schizophrenia and controls
U	p_value	median_SZ	median_Control	rank_biserial_correlation	q_value	node_name
25036	0.00578867	0.0163004	-0.0212134	0.145004	0.0179601	putamen
23452	0.000151196	0.0553739	-0.0335018	0.199098	0.000806379	post. insula v.
28680	0.695822	0.00892012	-0.00933427	0.0205587	0.730042	cereb vermis
21892	1.56247e-06	0.0583933	-0.0396143	0.252373	2.49995e-05	thalamus
25991	0.0324534	0.0231846	-0.0177788	0.11239	0.0716213	cereb viiiab
26994	0.137056	0.0187712	-0.0277782	0.0781367	0.224912	cereb i-v
23022	4.72983e-05	0.0722639	-0.0595077	0.213783	0.000302709	ant. cingulate ctx d.
25444	0.0126197	0.0212929	-0.0362902	0.13107	0.0323066	caudate nucleus head, nucleus accumbens
27860	0.355509	-0.00756238	-0.0476797	0.0485623	0.455052	temporal pole
26342	0.0560514	0.0283518	-0.0393702	0.100403	0.11227	dorsomedial PFC ctx post.
26769	0.10245	0.0135466	-0.00448569	0.0858206	0.17721	cereb crus-II R
22133	3.3773e-06	0.0436019	-0.0395505	0.244143	3.60246e-05	cereb crus-I
27243	0.185172	-0.0082189	-0.0184658	0.0696332	0.2811	L inf. frontal sulcus
20238	4.14868e-09	0.111864	-0.0381371	0.308859	1.32758e-07	somatomot. net. ventrolat.
28391	0.562715	0.0174461	0.00109894	0.0304282	0.620927	cereb viib
28076	0.433299	0.00598978	-0.00636358	0.0411857	0.511782	fusiform gyr. medial
25045	0.00589315	0.0472101	-0.0326778	0.144696	0.0179601	caudate nucleus
19196	5.54782e-11	0.0863474	-0.0483191	0.344444	3.5506e-09	post. insula d.
23113	6.08623e-05	0.0271091	-0.0520952	0.210676	0.000354108	post. cingulate ctx, precuneus
27042	0.145491	0.00474904	-0.030113	0.0764975	0.232785	L inf. parietal lobule
24425	0.00159587	0.02544	-0.0457304	0.16587	0.0063835	post. cingulate ctx d.
25692	0.0196415	0.0184596	-0.0500172	0.122601	0.0465576	inf. temporal gyr.
24852	0.00398792	0.0547539	-0.0433074	0.151287	0.0141793	supramarginal gyr.
24776	0.00340586	0.0174101	-0.040052	0.153883	0.0128221	mid. temporal gyr. ant.
24960	0.00497085	0.03339	-0.0501899	0.147599	0.0167439	amygdala, hippocampus
25150	0.00724388	0.0122223	-0.0428589	0.141111	0.0210731	frontal eye field
28183	0.475221	0.00723606	-0.0135849	0.0375316	0.54311	visual net. mediod.
27724	0.311369	0.00740653	-0.0150488	0.0532067	0.415158	occipitotemporal gyr. lat.
25714	0.0204044	0.0236679	-0.011776	0.12185	0.0466387	cereb vi
28427	0.578612	0.000605433	-0.0307535	0.0291988	0.627647	post. visual net. medial
28222	0.491037	0.00745748	-0.0213176	0.0361997	0.55134	R inf. parietal lobule
28615	0.664858	-0.0126273	-0.00714249	0.0227785	0.709182	inf. marginal sulcus
26604	0.0817995	0.0145277	-0.0127628	0.0914555	0.149576	medial visual net. post.
27697	0.303055	-0.0241462	0.000652947	-0.0541288	0.412671	perigenual ant. cingulate ctx
29195	0.955163	0.0203452	0.0302864	0.00297111	0.955163	medial visual net. ant.
22755	2.21401e-05	0.0464337	-0.0617518	0.222901	0.000177121	ant. insula v., peri insular sulcus
28031	0.416328	-0.0096838	0.0218381	-0.0427225	0.511782	precuneus d.
27756	0.321415	-0.00430945	0.0385275	-0.0521139	0.419807	lat. visual net. ant.
27911	0.373033	0.0177276	-0.016986	0.0468206	0.46812	R mid. frontal gyr. post.
27159	0.167711	0.0367778	0.00553098	0.0725019	0.261793	fusiform gyr. lat.
26343	0.0561351	0.0227051	-0.0304168	0.100369	0.11227	orbitofrontal ctx
22036	2.48352e-06	0.0505291	-0.0530615	0.247456	3.17891e-05	v. medial PFC ctx
27677	0.296993	-0.00653578	0.0185492	-0.0548118	0.412671	post. visual net. lat.
25407	0.0117898	0.0326431	-0.0309981	0.132334	0.0314396	cereb crus-II L
24268	0.00111921	0.0730423	-0.00561349	0.171231	0.00477529	somatomot. net. medial
20523	1.24894e-08	0.0738188	-0.0631573	0.299126	2.66441e-07	auditory net.
22810	2.59484e-05	0.0681602	-0.0324642	0.221023	0.000184522	postcentral sulcus
25628	0.017562	0.027774	-0.013581	0.124787	0.0432295	cereb ix
28093	0.439813	0.0345511	-0.0129767	0.0406051	0.511782	R intraparietal sulcus, pars orbitalis
26136	0.0409009	0.00893566	0.0393311	-0.107438	0.0872553	ventrolat. PFC ctx
22299	5.66474e-06	0.0685198	-0.0367498	0.238474	5.17919e-05	ant. insula d.
26537	0.0744418	-0.0450566	0.0214357	-0.0937436	0.140126	dorsomedial PFC ctx ant.
27456	0.235405	0.0115113	0.00132928	0.0623591	0.334798	mid. frontal gyr. ant.
26472	0.0678296	0.0175807	-0.0169505	0.0959634	0.131548	R inf. frontal sulcus
28065	0.429114	-0.00615585	0.0218772	-0.0415614	0.511782	frontal pole lat.
24158	0.000867817	0.105254	0.00261784	0.174988	0.00396716	somatomot. net. dorsolat.
27358	0.211209	0.0468481	-0.0128495	0.0657059	0.307212	d. visual stream
25336	0.0103318	0.0334514	-0.0647526	0.134759	0.0287494	parieto occipital sulcus
26791	0.105492	0.0331373	-0.00111266	0.0850693	0.177671	lat. visual net. post.
27260	0.188864	-0.0120573	-0.0302953	0.0690527	0.2811	presupplementary mot. ctx
29179	0.946881	0.00460101	-0.0157332	-0.00351752	0.955163	sup. frontal gyr. ant.
23573	0.000206892	0.0984792	-0.0279152	0.194966	0.00101855	sup. parietal lobule
26726	0.0967053	0.0216305	-0.0239194	0.0872891	0.17192	L intraparietal sulcus, mid. frontal gyr. post.
28927	0.817765	0.00263778	0.00673	-0.0121235	0.844145	mid. temporal gyr. post.

### Sheet: 22qDelSZ
	Table S2.4 Difference in individual similarity with 22q11.2 deletion FC-signature in individuals with idiopathic schizophrenia and controls
U	p_value	median_SZ	media_Control	rank_biserial_correlation	q_value	node_name
28309	0.527314	0.011262	0.0477758	-0.0332286	0.797005	putamen
25145	0.00717374	0.0709753	0.0052932	0.141281	0.0343331	post. insula v.
27687	0.300014	0.00269349	-0.00436859	0.0544703	0.581845	cereb vermis
21358	2.60252e-07	0.0801426	-0.00672941	0.27061	5.55205e-06	thalamus
28826	0.767177	0.018796	0.0153072	0.0155727	0.876774	cereb viiiab
26752	0.100147	-0.00636	-0.0246631	0.0864012	0.246516	cereb i-v
24415	0.00156067	0.0562104	-0.0444779	0.166211	0.0124853	ant. cingulate ctx d.
27328	0.204174	0.016606	-0.0182375	0.0667304	0.466684	caudate nucleus head, nucleus accumbens
27901	0.369555	0.0100959	-0.0135778	0.0471621	0.622409	temporal pole
26317	0.0539939	0.0193186	-0.0308197	0.101257	0.143984	dorsomedial PFC ctx post.
28745	0.727301	-0.00505757	0.000920153	-0.0183389	0.876774	cereb crus-II R
28740	0.724862	-0.01228	-0.0140766	0.0185097	0.876774	cereb crus-I
28404	0.568431	-0.0152148	0.00393723	-0.0299843	0.797005	L inf. frontal sulcus
21329	2.35327e-07	0.0715566	-0.0368388	0.2716	5.55205e-06	somatomot. net. ventrolat.
29123	0.917945	0.0118842	0.0200466	-0.00542996	0.947556	cereb viib
28076	0.433299	0.00370187	-0.0201331	0.0411857	0.678157	fusiform gyr. medial
28397	0.56535	0.0104681	0.00682324	0.0302233	0.797005	caudate nucleus
22715	1.97112e-05	0.0722811	-0.024793	0.224267	0.000210253	post. insula d.
26092	0.03816	0.02693	-0.0249661	0.108941	0.111011	post. cingulate ctx, precuneus
25308	0.00980244	0.0198522	-0.0456618	0.135715	0.0369033	L inf. parietal lobule
25173	0.00757452	0.0186268	-0.042729	0.140325	0.0343331	post. cingulate ctx d.
28575	0.646079	0.0118015	0.0171078	-0.0241445	0.861439	inf. temporal gyr.
25188	0.00779738	0.0109127	-0.0448443	0.139813	0.0343331	supramarginal gyr.
26258	0.0493871	0.0213791	-0.0337722	0.103272	0.137425	mid. temporal gyr. ant.
22054	2.63007e-06	0.0379309	-0.0482411	0.246841	4.20811e-05	amygdala, hippocampus
27725	0.31168	0.0232642	-0.0173444	0.0531726	0.585992	frontal eye field
27753	0.320464	0.0198976	-0.019013	0.0522164	0.585992	visual net. mediod.
28414	0.572847	0.0207025	0.0226103	-0.0296428	0.797005	occipitotemporal gyr. lat.
28660	0.686237	-0.0133117	-0.00737175	0.0212417	0.876774	cereb vi
25224	0.00835638	0.0262245	-0.0235771	0.138583	0.0343331	post. visual net. medial
28797	0.752824	0.00240261	0.00855293	-0.0165631	0.876774	R inf. parietal lobule
27456	0.235405	0.00823544	-0.000520762	0.0623591	0.502197	inf. marginal sulcus
28606	0.660614	-0.0222731	0.0126656	-0.0230859	0.862842	medial visual net. post.
27934	0.381108	0.0194814	0.0235168	-0.0460351	0.625408	perigenual ant. cingulate ctx
28079	0.434444	-0.00254612	-0.00556068	0.0410833	0.678157	medial visual net. ant.
28821	0.764697	-0.00255271	0.0255706	0.0157435	0.876774	ant. insula v., peri insular sulcus
26409	0.0618895	-0.0411697	0.00449082	-0.0981149	0.158437	precuneus d.
28373	0.554847	0.0137069	-0.0106313	0.031043	0.797005	lat. visual net. ant.
27892	0.366443	0.00375427	-0.000513858	0.0474694	0.622409	R mid. frontal gyr. post.
28942	0.825349	0.00146783	-0.0148182	-0.0116112	0.915201	fusiform gyr. lat.
27323	0.203018	0.0140189	0.00128958	0.0669012	0.466684	orbitofrontal ctx
24770	0.00336338	0.0321407	-0.0328067	0.154088	0.0215256	v. medial PFC ctx
28950	0.8294	0.00536537	0.00750151	0.011338	0.915201	post. visual net. lat.
25238	0.00858328	0.0177747	-0.0288122	0.138105	0.0343331	cereb crus-II L
26080	0.0374401	0.0355584	-0.0026983	0.10935	0.111011	somatomot. net. medial
21051	8.80931e-08	0.0779178	-0.0301965	0.281094	5.55205e-06	auditory net.
25621	0.0173467	0.0443102	-0.00773055	0.125026	0.058431	postcentral sulcus
22710	1.94261e-05	0.0296103	-0.0574781	0.224438	0.000210253	cereb ix
28447	0.587533	0.0137997	0.00302679	0.0285158	0.800046	R intraparietal sulcus, pars orbitalis
25798	0.0235601	0.0195859	-0.0248035	0.118981	0.0753923	ventrolat. PFC ctx
24693	0.00285939	0.0668502	-0.0165671	0.156717	0.0203334	ant. insula d.
29214	0.965005	0.00318007	-0.00113285	0.00232225	0.980322	dorsomedial PFC ctx ant.
27576	0.267623	0.019139	-0.00795993	0.058261	0.535247	mid. frontal gyr. ant.
27512	0.250082	0.0100739	-0.0142215	0.0604467	0.516297	R inf. frontal sulcus
29251	0.984183	-0.00392419	0.00935565	-0.00105867	0.984183	frontal pole lat.
23770	0.000340451	0.0782171	-0.0217169	0.188239	0.00311269	somatomot. net. dorsolat.
28990	0.849724	-0.00800051	-0.00365694	-0.009972	0.921734	d. visual stream
25124	0.00688576	0.0528973	-0.0436298	0.141998	0.0343331	parieto occipital sulcus
28707	0.708838	-0.021335	0.0109373	-0.0196366	0.876774	lat. visual net. post.
25371	0.0110292	-0.00671374	-0.0533837	0.133563	0.0392149	presupplementary mot. ctx
29108	0.910211	0.00457881	0.0082515	-0.00594222	0.947556	sup. frontal gyr. ant.
27853	0.353145	0.038918	0.0105031	0.0488013	0.622409	sup. parietal lobule
27380	0.216477	0.00313467	0.0292278	-0.0649546	0.477743	L intraparietal sulcus, mid. frontal gyr. post.
29078	0.894769	-0.00801072	0.00635224	-0.00696674	0.947556	mid. temporal gyr. post.

### Sheet: 16pDelADHD
	Table S2.5 Difference in individual similarity with 16p11.2 deletion FC-signature in individuals with idiopathic ADHD and controls
U	p_value	median_ADHD	median_Control	rank_biserial_correlation	q_value	node_name
9780	0.739265	-0.00190457	0.0189027	-0.022977	0.972491	putamen
9893	0.865835	0.0217758	0.0185227	0.0116883	0.973408	post. insula v.
9662	0.614294	-0.00658694	0.00809888	0.0347652	0.972491	cereb vermis
9877	0.847621	0.0349518	0.00199734	0.0132867	0.973408	thalamus
9267	0.281572	0.0284225	-0.0133073	0.0742258	0.972491	cereb viiiab
9862	0.830618	-0.0107701	-0.00170496	0.0147852	0.973408	cereb i-v
9185	0.231809	0.0519897	-0.00704042	0.0824176	0.972491	ant. cingulate ctx d.
9299	0.302829	0.0257479	-0.0168714	0.071029	0.972491	caudate nucleus head, nucleus accumbens
9850	0.817073	0.00692769	-0.000591098	0.015984	0.973408	temporal pole
9487	0.448604	0.0180717	0.00859183	0.0522478	0.972491	dorsomedial PFC ctx post.
9914	0.889848	0.0202058	0.0314426	0.00959041	0.973408	cereb crus-II R
9264	0.279633	-0.0181923	-0.00419185	-0.0745255	0.972491	cereb crus-I
9791	0.751339	0.0162513	0.000219485	0.0218781	0.972491	L inf. frontal sulcus
9481	0.443411	0.0443536	0.0937253	-0.0528472	0.972491	somatomot. net. ventrolat.
9274	0.286133	0.0259103	0.0147608	0.0735265	0.972491	cereb viib
9739	0.694846	0.00189968	0.0130997	-0.0270729	0.972491	fusiform gyr. medial
9284	0.292735	-0.0139389	-0.0364524	0.0725275	0.972491	caudate nucleus
9382	0.362813	0.0725067	0.0263428	0.0627373	0.972491	post. insula d.
10003	0.992479	0.00609532	0.0147973	0.000699301	0.992479	post. cingulate ctx, precuneus
9139	0.206797	-0.0223552	0.00557507	-0.087013	0.972491	L inf. parietal lobule
9818	0.781228	-0.0099514	0.0121495	-0.0191808	0.972491	post. cingulate ctx d.
9147	0.211	0.011163	-0.0411677	0.0862138	0.972491	inf. temporal gyr.
8785	0.0757653	0.0394313	-0.0189546	0.122378	0.972491	supramarginal gyr.
9570	0.523881	0.000832752	0.00131696	0.043956	0.972491	mid. temporal gyr. ant.
9267	0.281572	0.0174201	-0.00806672	0.0742258	0.972491	amygdala, hippocampus
9926	0.903617	-0.0395642	0.0141585	0.00839161	0.973408	frontal eye field
9248	0.269442	0.0193842	-0.0309131	0.0761239	0.972491	visual net. mediod.
9805	0.766794	-0.000978819	-0.00581712	0.0204795	0.972491	occipitotemporal gyr. lat.
9097	0.185725	0.0343383	-0.0125946	0.0912088	0.972491	cereb vi
9080	0.177663	-0.0249111	0.0162803	-0.0929071	0.972491	post. visual net. medial
9664	0.616333	-0.0271088	-0.0289426	-0.0345654	0.972491	R inf. parietal lobule
9182	0.230115	0.0792017	-0.0139234	0.0827173	0.972491	inf. marginal sulcus
8751	0.0679842	0.029694	-0.0236877	0.125774	0.972491	medial visual net. post.
9809	0.771227	0.00481443	-0.0133961	0.0200799	0.972491	perigenual ant. cingulate ctx
9380	0.361286	0.0181588	-0.0229017	0.0629371	0.972491	medial visual net. ant.
9324	0.320159	0.0161737	0.00102971	0.0685315	0.972491	ant. insula v., peri insular sulcus
9748	0.704514	-0.00797975	0.000923787	-0.0261738	0.972491	precuneus d.
9736	0.691635	0.0143993	0.0274228	-0.0273726	0.972491	lat. visual net. ant.
9316	0.314544	0.0372751	0.0154502	0.0693307	0.972491	R mid. frontal gyr. post.
9533	0.489545	0.00972081	0.0275658	-0.0476523	0.972491	fusiform gyr. lat.
9539	0.495029	0.0203911	-0.00883046	0.0470529	0.972491	orbitofrontal ctx
9971	0.955474	0.00651267	-0.0144099	0.0038961	0.97651	v. medial PFC ctx
9474	0.437397	0.0102334	-0.0146962	0.0535465	0.972491	post. visual net. lat.
9738	0.693775	0.00867787	0.0135801	-0.0271728	0.972491	cereb crus-II L
9976	0.961252	0.0962326	0.0215616	-0.0033966	0.97651	somatomot. net. medial
9674	0.626576	0.0846367	0.0639814	0.0335664	0.972491	auditory net.
9826	0.790149	0.0712463	0.0296071	-0.0183816	0.972491	postcentral sulcus
9734	0.689497	0.023105	-0.00305716	0.0275724	0.972491	cereb ix
9509	0.467938	0.00362744	-0.0200022	0.05005	0.972491	R intraparietal sulcus, pars orbitalis
9670	0.62247	0.0445047	0.0301484	0.033966	0.972491	ventrolat. PFC ctx
9576	0.529563	-0.0358323	-0.00109931	-0.0433566	0.972491	ant. insula d.
9310	0.310376	0.0232116	-0.0050603	0.0699301	0.972491	dorsomedial PFC ctx ant.
9153	0.214192	-0.000252375	-0.023002	0.0856144	0.972491	mid. frontal gyr. ant.
9667	0.619399	-0.0018196	0.0152152	-0.0342657	0.972491	R inf. frontal sulcus
9663	0.615313	0.0140743	-0.0211064	0.0346653	0.972491	frontal pole lat.
9573	0.526718	0.00282267	0.0896706	-0.0436563	0.972491	somatomot. net. dorsolat.
9787	0.746941	0.0337497	-0.0103977	0.0222777	0.972491	d. visual stream
9350	0.338858	-0.0132779	0.0313913	-0.0659341	0.972491	parieto occipital sulcus
9453	0.419637	-0.017553	0.0344696	-0.0556444	0.972491	lat. visual net. post.
9641	0.593059	-0.0299538	-0.021561	0.0368631	0.972491	presupplementary mot. ctx
9947	0.927779	0.00924241	-0.0227057	0.00629371	0.973408	sup. frontal gyr. ant.
9899	0.872684	0.057312	0.0462751	-0.0110889	0.973408	sup. parietal lobule
9509	0.467938	0.0347453	-0.0418718	0.05005	0.972491	L intraparietal sulcus, mid. frontal gyr. post.
9937	0.916264	0.021301	0.0135018	-0.00729271	0.973408	mid. temporal gyr. post.

### Sheet: 22qDelADHD
	Table S2.6 Difference in individual similarity with 22q11.2 deletion FC-signature in individuals with idiopathic ADHD and controls
U	p_value	median_ADHD	median_Control	rank_biserial_correlation	q_value	node_name
9665	0.617354	-0.0188731	-0.00478128	0.0344655	0.878057	putamen
9816	0.779003	0.00916533	0.000327632	0.0193806	0.878057	post. insula v.
9099	0.186691	0.032267	-0.0168145	0.091009	0.87252	cereb vermis
9572	0.525771	-0.00304679	0.0651911	-0.0437562	0.878057	thalamus
8770	0.0722472	-0.0392027	0.0456392	-0.123876	0.666879	cereb viiiab
9970	0.954319	-0.016969	-0.00834921	-0.003996	0.969467	cereb i-v
8552	0.0345403	0.074156	-0.0120227	0.145654	0.606302	ant. cingulate ctx d.
9765	0.722904	-0.0174734	0.00832539	-0.0244755	0.878057	caudate nucleus head, nucleus accumbens
9215	0.249237	-0.0204676	0.022077	-0.0794206	0.87252	temporal pole
9664	0.616333	0.017149	-0.00529718	0.0345654	0.878057	dorsomedial PFC ctx post.
9334	0.327269	0.00379781	0.0394572	-0.0675325	0.87252	cereb crus-II R
8773	0.0729399	-0.0326524	0.0228564	-0.123576	0.666879	cereb crus-I
10005	0.994793	0.0293654	0.0194719	0.0004995	0.994793	L inf. frontal sulcus
9831	0.795739	-0.00742347	0.000890249	0.0178821	0.878057	somatomot. net. ventrolat.
8578	0.0378939	-0.0253011	0.0256195	-0.143057	0.606302	cereb viib
9424	0.395821	-0.0147996	0.00111936	-0.0585415	0.878057	fusiform gyr. medial
9693	0.646236	-0.00523665	0.0226522	-0.0316683	0.878057	caudate nucleus
9362	0.347719	-0.0192975	-0.0230233	0.0647353	0.87252	post. insula d.
9627	0.579092	0.0055768	-0.00568286	0.0382617	0.878057	post. cingulate ctx, precuneus
9085	0.180006	-0.0149098	0.0284422	-0.0924076	0.87252	L inf. parietal lobule
9346	0.335936	0.0279725	0.0123756	0.0663337	0.87252	post. cingulate ctx d.
9371	0.354461	-0.0269155	0.000917618	-0.0638362	0.87252	inf. temporal gyr.
9695	0.648321	-0.0117305	-0.00330498	0.0314685	0.878057	supramarginal gyr.
9566	0.52011	0.0375533	-0.00964284	0.0443556	0.878057	mid. temporal gyr. ant.
9590	0.542942	0.000534494	-0.000146256	-0.041958	0.878057	amygdala, hippocampus
9864	0.832881	-0.0225263	0.00603763	-0.0145854	0.903464	frontal eye field
9591	0.543904	-0.0155137	-0.000582972	-0.0418581	0.878057	visual net. mediod.
9487	0.448604	0.000689093	0.0129963	-0.0522478	0.878057	occipitotemporal gyr. lat.
8297	0.0130093	-0.0262085	0.0370601	-0.171129	0.606302	cereb vi
8742	0.0660383	-0.0270644	0.0181526	-0.126673	0.666879	post. visual net. medial
9898	0.871542	-0.000832661	0.0013637	-0.0111888	0.914405	R inf. parietal lobule
9276	0.287446	0.00646977	-0.0255828	0.0733267	0.87252	inf. marginal sulcus
9298	0.302149	-0.0164156	0.00487657	-0.0711289	0.87252	medial visual net. post.
9653	0.605152	0.0132442	0.0116495	0.0356643	0.878057	perigenual ant. cingulate ctx
9643	0.595067	0.00627173	0.0116972	-0.0366633	0.878057	medial visual net. ant.
9552	0.507024	-0.00652222	-0.00484814	-0.0457542	0.878057	ant. insula v., peri insular sulcus
9485	0.44687	-0.0378295	0.0128068	-0.0524476	0.878057	precuneus d.
9252	0.271966	-0.0189295	0.0153911	-0.0757243	0.87252	lat. visual net. ant.
8956	0.126559	0.00503182	-0.0187118	0.105295	0.814834	R mid. frontal gyr. post.
8960	0.128006	-0.0249985	-0.00146507	-0.104895	0.814834	fusiform gyr. lat.
9882	0.853304	0.0174459	-0.00813439	-0.0127872	0.910191	orbitofrontal ctx
9725	0.679907	-0.00957305	0.022455	-0.0284715	0.878057	v. medial PFC ctx
8578	0.0378939	-0.0594749	0.00811564	-0.143057	0.606302	post. visual net. lat.
9205	0.243328	-0.00845097	0.0430255	-0.0804196	0.87252	cereb crus-II L
9922	0.899024	0.00262772	0.0212223	0.00879121	0.928024	somatomot. net. medial
9809	0.771227	-0.00162506	0.0047061	-0.0200799	0.878057	auditory net.
9770	0.728344	-0.011786	0.00960471	-0.023976	0.878057	postcentral sulcus
9181	0.229552	-0.0101222	0.0251029	-0.0828172	0.87252	cereb ix
9234	0.260737	-0.0098727	-0.0353352	0.0775225	0.87252	R intraparietal sulcus, pars orbitalis
9708	0.661935	-0.00557299	-0.0180761	0.0301698	0.878057	ventrolat. PFC ctx
9802	0.763474	-0.000941567	-0.00884782	-0.0207792	0.878057	ant. insula d.
9537	0.493197	0.0138185	-0.00284837	0.0472527	0.878057	dorsomedial PFC ctx ant.
9336	0.328704	0.0156781	-0.0278491	0.0673327	0.87252	mid. frontal gyr. ant.
9770	0.728344	-0.0117107	-0.00899628	0.023976	0.878057	R inf. frontal sulcus
9823	0.786801	-0.0124106	-0.0345965	-0.0186813	0.878057	frontal pole lat.
9636	0.588053	0.00828182	0.0104101	0.0373626	0.878057	somatomot. net. dorsolat.
9729	0.684163	0.00121607	0.0123994	-0.0280719	0.878057	d. visual stream
9427	0.398246	-0.0081989	-0.0302632	0.0582418	0.878057	parieto occipital sulcus
8837	0.0890572	-0.0315614	-0.00997456	-0.117183	0.712458	lat. visual net. post.
9302	0.304875	-0.000486755	-0.0204897	0.0707293	0.87252	presupplementary mot. ctx
9824	0.787916	0.0285585	-0.0227012	0.0185814	0.878057	sup. frontal gyr. ant.
8992	0.14005	0.00138364	0.0434752	-0.101698	0.814834	sup. parietal lobule
9710	0.664039	0.014902	3.34729e-05	0.02997	0.878057	L intraparietal sulcus, mid. frontal gyr. post.
9791	0.751339	0.0156939	-0.00702447	-0.0218781	0.878057	mid. temporal gyr. post.
