## Supplemental table 3 for "Neuropsychiatric mutations delineate functional brain connectivity dimensions contributing to autism and schizophrenia"

### Sheet: 16p FIQ ASD
Table S3.1 Correlation of individual similarity
with 16p11.2 deletion FC-signature and FSIQ in ASD
pearson_r	p_value	q_value	node_name
-0.0811175	0.0839193	0.141095	putamen
-0.0162764	0.72915	0.810167	thalamus
-0.0554218	0.238063	0.34009	temporal pole
-0.0866028	0.0649374	0.141095	somatomot. net. ventrolat.
-0.111197	0.0176565	0.121738	caudate nucleus
0.0469935	0.317213	0.396516	post. cingulate ctx, precuneus
-0.100453	0.0321729	0.121738	perigenual ant. cingulate ctx
0.00353577	0.940045	0.940045	v. medial PFC ctx
-0.0980645	0.0365214	0.121738	cereb crus-II L
-0.0809256	0.0846569	0.141095	ant. insula d.

### Sheet: 22q FIQ ASD
Table S3.2 Correlation of individual similarity
with 22q11.2 deletion FC-signature and FSIQ in ASD
pearson_r	p_value	q_value	node_name
-0.10327	0.0276184	0.0828867	putamen
-0.0518219	0.269984	0.33748	thalamus
-0.106849	0.0226422	0.0828867	temporal pole
-0.0742232	0.113864	0.189773	somatomot. net. ventrolat.
-0.0343544	0.464776	0.516418	caudate nucleus
-0.0653791	0.16385	0.234072	post. cingulate ctx, precuneus
-0.126341	0.00696825	0.0696825	perigenual ant. cingulate ctx
-0.0998904	0.0331547	0.0828867	v. medial PFC ctx
-0.0891236	0.0574825	0.114965	cereb crus-II L
0.00144886	0.975413	0.975413	ant. insula d.

### Sheet: 16p ADOS
Table S3.3 Correlation of individual similarity
with 16p11.2 deletion FC-signature and ADOS severity in ASD
pearson_r	p_value	q_value	node_name
0.155861	0.0175147	0.0583823	putamen
0.100581	0.126612	0.211019	thalamus
-0.0282697	0.668396	0.742662	temporal pole
0.143655	0.028697	0.0717425	somatomot. net. ventrolat.
0.189581	0.0037514	0.037514	caudate nucleus
-0.0933678	0.156322	0.223316	post. cingulate ctx, precuneus
0.162342	0.0132937	0.0583823	perigenual ant. cingulate ctx
-0.0803874	0.222546	0.278182	v. medial PFC ctx
-0.0193425	0.769483	0.769483	cereb crus-II L
0.120587	0.0667285	0.133457	ant. insula d.

### Sheet: 22q ADOS
Table S3.4 Correlation of individual similarity
with 22q11.2 deletion FC-signature and ADOS severity in ASD
pearson_r	p_value	q_value	node_name
0.131457	0.0454826	0.0909653	putamen
0.148114	0.024053	0.0601326	thalamus
0.185896	0.00449727	0.0449727	temporal pole
0.056221	0.394002	0.43778	somatomot. net. ventrolat.
0.0808779	0.219728	0.313897	caudate nucleus
0.157248	0.0165242	0.0550805	post. cingulate ctx, precuneus
0.163347	0.0127261	0.0550805	perigenual ant. cingulate ctx
0.123079	0.0612516	0.102086	v. medial PFC ctx
0.0649831	0.324384	0.40548	cereb crus-II L
0.029478	0.655115	0.655115	ant. insula d.
